# Estimating partial body ionizing radiation exposure by automated cytogenetic biodosimetry

**DOI:** 10.1101/2020.09.01.278200

**Authors:** Ben C. Shirley, Joan H.M. Knoll, Jayne Moquet, Elizabeth Ainsbury, Pham Ngoc Duy, Farrah Norton, Ruth C. Wilkins, Peter K. Rogan

## Abstract

**Purpose:** Inhomogeneous exposures to ionizing radiation can be detected and quantified with the Dicentric Chromosome Assay (DCA) of metaphase cells. Complete automation of interpretation of the DCA for whole body irradiation has significantly improved throughput without compromising accuracy, however low levels of residual false positive dicentric chromosomes (DCs) have confounded its application for partial body exposure determination.

**Materials and Methods:** We describe a method of estimating and correcting for false positive DCs in digitally processed images of metaphase cells. Nearly all DCs detected in unirradiated calibration samples are introduced by digital image processing. DC frequencies of irradiated calibration samples and those exposed to unknown radiation levels are corrected subtracting this false positive fraction from each. In partial body exposures, the fraction of cells exposed, and radiation dose can be quantified after applying this modification of the contaminated Poisson method.

**Results:** Dose estimates of three partially irradiated samples diverged 0.2 to 2.5 Gy from physical doses and irradiated cell fractions deviated by 2.3-15.8% from the known levels. Synthetic partial body samples comprised of unirradiated and 3 Gy samples from 4 laboratories were correctly discriminated as inhomogeneous by multiple criteria. Root mean squared errors of these dose estimates ranged from 0.52 to 1.14 Gy^2^ and from 8.1 to 33.3%^2^ for the fraction of cells irradiated.

**Conclusions:** Automated DCA can differentiate whole-from partial-body radiation exposures and provides timely quantification of estimated whole-body equivalent dose.

**Biographical Note:** Ben Shirley M.Sc. is Chief Software Architect, CytoGnomix Inc. Canada; Joan Knoll Ph.D. Dipl.ABMGG, FCCMG is Professor in Pathology and Laboratory Medicine, Schulich School of Medicine and Dentistry, University of Western Ontario, Canada and cofounder, CytoGnomix Inc.; Jayne Moquet Ph.D. is Principal Radiation Protection Scientist in the Cytogenetics Group, Public Health England; Elizabeth Ainsbury Ph.D. is Head, Cytogenetics Group and the Chromosome Dosimetry Service, Public Health England; Pham Ngoc Duy M.Sc. is deputy director of Biotechnology Center, Dalat Nuclear Research Institute, Vietnam; Farrah Norton M.Sc.is Research Scientist and Lead of the Biodosimetry emergency response and research capability at Canadian Nuclear Laboratories; Ruth Wilkins, Ph.D. is Research Scientist and Chief of the Ionizing Radiation Health Sciences Division at Health Canada, Ontario, Canada; and Peter K. Rogan Ph.D. is Professor of Biochemistry and Oncology, Schulich School of Medicine and Dentistry, University of Western Ontario, Canada, and President, CytoGnomix Inc.
