## Supplemental Table 1 for "Estimating partial body ionizing radiation exposure by automated cytogenetic biodosimetry"

### Sheet: Table of Contents & Notes
Sheet Title	Description
Main	Contains the bulk of supplementary data. Estimated partial-body dose and fraction of cells irradiated are reported for samples before FP adjustment, after FP adjustment, and after FP adjustment - 2 * SD. D0 for X-rays: 3.8; D0 for gamma rays: 3.5.
Varied D0	D0 for X-rays: 2.7. HC and DNRI samples only.
Varied baseline DC frequency	PHE samples E,F,G reexamined using baseline DC frequencies of 0.002 and 0.0005 (a baseline DC frequency of 0.00078 was applied elsewhere)
0Gy Sampling	Complete and jackknifed 0 Gy calibration samples were examined for all four labs. For each, 500 sample subsets were generated by randomly selecting half of the images from the sample. Statistics such as mean, variance, SD, etc. related to the 500 samples can be found here.
Figure 2 curves	Contains best fit coefficients (determined by maximum likelihood) and R2 values for curves presented in Figure 2
	Notes:
	All samples were examined using sigma 1.4
	nan (not a number) values returned by the Contaminated Poisson method were converted to "=NA()" which appears visually as "#N/A"
	Removed '*' character from field "ADCI WholeBody Dose" which were "out of bounds" (outside calibration curve sample range, i.e. marked with a star in ADCI dose estimation). To compensate for this loss of information, a column was added which records the maximum Gy calibration sample.
	Glossary:
	CurveFit500_48735 - An image selection model which applies image filters II, IV, VI then selects 500 remaining images ranked according to Group Bin Distance
	C_B500 - An image selection model which applies image filters I-III then selects 500 remaining images ranked according to Group Bin Distance
	C_B750 - An image selection model which applies image filters I-III then selects 750 remaining images ranked according to Group Bin Distance
	CNL - Canadian Nuclear Laboratories
	DC - Dicentric chromosome
	DNRI - Dalat Nuclear Research Institute
	FP - False positive
	HC - Health Canada
	LCL - Lower confidence limit
	PB - Partial-body
	PHE - Public Health England
	SD - Standard deviation
	UCL - Upper confidence limit
	WB - Whole body
	Synthetic sample shorthand - '0x?and3x?'
	'?' denotes the number of times images from the corresponding 0 or 3 Gy sample appear in the synthetic sample
	e.g. '0x3and3' indicates images from the jackknifed 0 Gy calibration sample (after image selection) appear three times in the synthetic sample and images from the jackknifed 3 Gy calibration sample (after image selection) appear once.
	.

### Sheet: Main
										Whole body			Adjusted For FPs, -2SD (D0 for X-rays: 3.8; D0 for gamma rays: 3.5)						Adjusted For FPs (D0 for X-rays: 3.8; D0 for gamma rays: 3.5)						Before FP adjustment (D0 for X-rays: 3.8; D0 for gamma rays: 3.5)
Lab	Image Selection Model	Sample	Image count	Image count after selection	DC Frequency	MaxCalibrationSampleDose	Actual Dose	Actual % Irradiated	u val	WB Dose	WB Dose LCL	WB Dose UCL	PB Dose	PB Dose LCL	PB Dose UCL	PB Frac	PB Frac LCL	PB Frac UCL	PB Dose	PB Dose LCL	PB Dose UCL	PB Frac	PB Frac LCL	PB Frac UCL	PB Dose	PB Dose LCL	PB Dose UCL	PB Frac	PB Frac LCL	PB Frac UCL
HC	CurveFit500_48735	HC INTC03S10	708	365	0.156164	3.9	1.4	100	-0.657311	0.5	*0.00	1.4	1.18962	0.00346439	2.32084	54.4939	23.3361	214.883	1.48089	0.188437	3.26304	25.9652	7.84079	168.901	0	0	0.697336	143.104	91.0176	240.129
HC	CurveFit500_48735	HC INTC03S07	477	180	0.305556	3.9	3.4	100	2.00748	2.15	1.05	3.7	4.2247	2.719	5.63977	73.8714	52.3619	93.8401	4.52961	2.92124	5.97727	69.5702	46.8954	91.6605	3.24348	1.98595	4.38655	86.6883	68.442	101.814
HC	CurveFit500_48735	HC INTC03S05	1136	500	0.374	3.9	2.8	100	0.37646	2.85	2	4.35	3.83655	3.0992	4.55114	87.5005	76.9073	96.9169	4.15472	3.38685	4.88313	84.0348	72.836	94.1507	2.84754	2.19793	3.46431	99.9801	91.0593	107.529
HC	CurveFit500_48735	HC INTC03S04	600	199	0.236181	3.9	1.8	100	-0.185889	1.45	0.5	2.6	2.43013	1.02885	3.74646	71.6179	42.3558	111.746	2.76306	1.09316	4.23896	61.9369	32.2768	109.098	1.35443	0.179239	2.413	102.071	72.5057	131.817
HC	CurveFit500_48735	HC INTC03S01	540	257	0.389105	3.9	3.1	100	1.5386	3	1.9	*5.95	5.16564	4.02761	6.25309	82.439	69.4569	93.0069	5.42473	4.27489	6.49479	79.9464	66.3018	91.3099	4.18033	3.21544	5.08095	89.9757	79.291	98.4302
HC	CurveFit500_48735	HC INTC03S08	637	311	0.26045	3.9	2.3	100	0.801239	1.7	0.85	2.75	3.41441	2.23051	4.53967	68.6	48.6464	90.4246	3.74282	2.41956	4.9497	62.117	41.1637	86.7021	2.4097	1.43778	3.30734	87.6347	70.1104	103.932
CNL	C_B500	S09BCIP	1917	500	0.184	5	2.3	100	1.60108	3.2	2.25	4.15	4.26896	2.95119	5.48938	87.8015	70.7533	100.411	4.54946	3.32851	5.588	84.1433	66.6352	98.2729	3.92607	2.85577	4.79875	91.7601	77.0974	103.151
CNL	C_B500	S08BCIP	2629	500	0.232	5	3.6	100	1.00309	3.9	3	5	5.36237	4.12632	6.51739	90.8365	79.3602	98.6481	5.42334	4.37379	6.34918	88.1906	76.4572	97.0449	4.76508	3.86644	5.53949	92.5788	82.6558	100.16
CNL	C_B500	S07BCIP	3453	500	0.152	5	1.7	100	-0.712765	2.7	1.65	3.6	2.09492	0.950685	3.15465	108.658	80.5186	132.736	2.61444	1.24974	3.6847	98.9695	69.5307	125.503	1.83116	0	2.87842	120.071	93.1318	138.94
CNL	C_B500	S06BCIP	2552	500	0.174	5	2.8	100	1.65338	3.05	2.05	4	5.36237	3.89645	6.7156	81.7167	64.7907	94.2381	5.42334	4.13895	6.52666	77.5281	60.3885	91.6267	4.76508	3.71181	5.65112	83.8708	69.8937	95.1387
CNL	C_B500	S05BCIP	1245	500	0.33	5	4	100	6.53104	5	4.15	*5.80	10.2905	9.07521	11.4437	94	89.7079	96.7577	8.99408	8.11925	9.80685	90.5125	85.453	94.243	7.97375	7.26401	8.63078	90.3317	85.6471	93.9832
CNL	C_B500	S04BCIP	2645	500	0.092	5	0.9	100	4.82151	1.4	*0.00	2.5	6.6864	4.30491	8.80078	58.2501	32.2697	83.1564	6.42978	4.1419	8.24061	45.7455	22.0993	75.6992	5.69579	4.23947	6.88423	60.7087	41.3202	79.7005
CNL	C_B500	S03BCIP	3334	500	0.06	5	0	100	4.43226	0.2	*0.00	1.7	5.19169	2.06067	7.8417	37.8618	12.6367	82.372	5.28986	0.0553221	8.21465	19.3867	2.57768	107.161	4.63914	2.6508	6.08249	49.1799	25.3525	79.1282
CNL	C_B500	S02BCIP	1814	500	0.204	5	3.1	100	3.33639	3.5	2.6	4.5	7.13785	5.68828	8.48657	84.7807	72.3295	93.2632	6.76305	5.60149	7.79429	80.3176	67.6429	90.1404	5.9981	5.06756	6.81723	83.5152	73.1552	91.7595
CNL	C_B500	S01BCIP	2409	500	0.09	5	1.2	100	1.43699	1.35	*0.00	2.5	3.51484	1.54315	5.26658	59.1888	30.4799	95.3458	3.91535	1.54967	5.61819	48.6996	20.14	94.7733	3.28899	1.50904	4.51212	69.9048	41.8664	98.199
PHE	Minimal	PHE_E	900	900	0.106	4.5	4	50	5.41	0.95	0.25	1.65	5.62209	3.71934	7.44868	47.2973	26.9206	72.0915	5.45585	3.68551	6.99281	40.2769	21.9683	65.3185	4.56497	3.50891	5.48812	61.0099	46.0071	76.0375
PHE	Minimal	PHE_F	899	899	0.103	4.5	2	50	1.95	0.9	0.2	1.6	3.36475	1.82702	4.84984	46.6647	25.8466	77.7683	3.55684	1.90779	4.96749	41.1929	20.9913	74.7492	2.71373	1.6049	3.63528	68.417	48.8091	89.0972
PHE	Minimal	PHE_G	900	900	0.109	4.5	6	50	4.23	1	0.35	1.7	5.05711	3.29727	6.75083	48.4117	28.2879	73.0696	5.00183	3.33113	6.45589	42.3236	23.7073	67.5176	4.13966	3.09607	5.04628	63.1044	47.5972	78.625
PHE	C_B750	Test_PHE_G	900	750	0.0813333	4.5	6	50	2.28058	1.5	0.75	2.25	3.53861	2.28557	4.53917	52.4341	31.7945	80.8775	5.17772	3.98278	6.17234	43.3131	27.5963	63.8356	3.32882	2.28296	4.14335	61.9248	42.1768	85.5666
PHE	C_B750	Test_PHE_F	899	750	0.076	4.5	2	50	0.598164	1.4	0.6	2.15	2.23481	0.894057	3.21221	65.8082	35.7686	116.283	2.42009	0.937572	3.41576	59.3682	29.6263	116.309	2.02003	0.59917	2.8851	80.3378	48.5505	120.366
PHE	C_B750	Test_PHE_E	900	750	0.0866667	4.5	4	50	6.14501	1.6	0.9	2.35	5.19532	4.00235	6.20701	47.7286	31.5916	67.2435	3.6453	2.35135	4.64272	47.7776	27.4844	78.5523	4.85687	3.92231	5.65034	53.9469	39.416	70.2796
PHE	C_B750	Test_PHE_D	900	750	0.0346667	4.5	0	100	2.38153	0	*0.00	1.15	2.96372	0	4.84552	17.6667	3.99054	130.92	3.10824	0	5.80038	6.86949	1.02286	118.984	2.77098	0.684162	3.96562	37.4839	14.8926	88.2415
PHE	C_B750	Test_PHE_C	860	750	0.0443828	4.5	0.5	100	0.376509	0.5	*0.00	1.45	1.47848	0	2.84437	45.444	14.7411	174.923	1.69099	0	3.31102	29.8936	7.39096	157.606	1.1215	0	2.30038	75.8636	34.8536	203.735
PHE	C_B750	Test_PHE_B	897	750	0.254667	4.5	4	100	0.16411	3.75	3.15	4.6	4.21077	3.6134	4.75179	94.9746	86.9457	101.811	4.26914	3.70337	4.77838	93.828	85.6466	100.962	3.95925	3.42511	4.43556	97.5066	90.0224	103.994
PHE	C_B750	Test_PHE_A	872	750	0.0990502	4.5	2	100	0.23009	1.85	1.15	2.55	2.3042	1.20912	3.15092	80.6086	52.3851	116.844	2.48606	1.33973	3.32935	75.5686	47.1381	114.549	2.09464	0.948699	2.86791	92.4415	64.6234	122.737
DNRI	C_B500	Exercise-2.3 Gy	1000	500	0.374	5	2.3	100	0.54619	2.85	2.35	3.35	3.22347	2.8341	3.58317	90.7782	82.4927	98.9547	3.33743	2.95482	3.68941	88.6759	80.2495	97.0915	3.12145	2.7493	3.46187	93.8394	85.9358	101.587
DNRI	C_B500	Exercise-1.8 Gy	967	500	0.234	5	1.8	100	1.20315	1.95	1.45	2.5	2.25965	1.76141	2.69937	87.6136	72.4111	104.801	2.41547	1.91064	2.85602	83.2417	67.8742	101.061	2.14995	1.65555	2.57447	93.9477	79.2404	109.949
DNRI	C_B500	Exercise-0.2 Gy	1000	500	0.104	5	0.2	100	3.90198	0.8	0.25	1.4	2.48375	1.62127	3.19065	40.4485	25.5237	66.049	2.63042	1.6564	3.39718	33.0704	19.1648	60.9634	2.38043	1.61265	2.99943	50.2704	34.487	73.4066
CNL	C_B500	CNL 0and3	#N/A	1000	0.097	5	3	50	3.87	1.55	*0.00	2.45	4.49146	2.96449	5.67334	42.8384	23.257	72.3534	4.65799	2.61131	6.04149	27.0449	10.5278	69.2485	3.76379	2.77088	4.53988	69.5121	52.5136	86.412
CNL	C_B500	CNL 0and3x2	#N/A	1500	0.113333	5	3	66.7	4.99	1.95	1.1	2.7	4.72746	3.74352	5.56356	52.8627	37.367	71.0264	4.86421	3.77843	5.74643	41.3271	26.0167	63.0449	4.00749	3.30891	4.59884	73.4737	61.4451	85.0506
CNL	C_B500	CNL 0x2and3	#N/A	1500	0.0806667	5	3	33.3	4.17	1.05	*0.00	1.95	4.14696	2.45267	5.4018	29.3009	13.4492	62.4693	4.35653	0	6.78013	5.91629	0.730155	112.549	3.3972	2.47052	4.11536	65.3135	48.9208	82.4736
CNL	C_B500	CNL 0x3and3	#N/A	2000	0.0725	5	3	25	4.28	0.8	*0.00	1.7	3.90653	1.98139	5.25754	20.4624	7.97814	56.784	4.14577	0	7.98851	1.43979	0.118808	100	3.13152	2.25243	3.80765	63.3027	47.462	80.2615
CNL	C_B500	CNL 0x5and3	#N/A	3000	0.0643333	5	3	16.7	4.36	0.45	*0.00	1.35	3.59137	0.653296	5.26113	9.38421	2.25391	73.5334	3.86898	0	7.10268	1.52864	0.150489	100	2.76646	1.9527	3.38436	61.6502	46.6588	77.9214
CNL	C_B500	CNL 0x10and3	#N/A	5500	0.0569091	5	3	9.1	4.4	0.05	*0.00	0.95	3.20286	0	6.05875	1.52461	0.209615	100	3.52668	0	6.02419	1.66993	0.209615	100	2.27696	1.55397	2.81362	61.0212	47.408	75.649
HC	CurveFit500_48735	HC 0and3	#N/A	1000	0.305	3.9	3	50	3.62	2.05	1.4	2.75	3.79353	3.28258	4.27478	71.1385	61.9574	80.5164	3.77953	3.37057	4.15281	64.8674	55.8899	74.6565	2.88918	2.41215	3.34476	87.5797	79.8154	94.9007
HC	CurveFit500_48735	HC 0and3x2	#N/A	1500	0.358667	3.9	3	66.7	3.33	2.55	1.95	3.3	3.90022	3.52864	4.25605	79.1281	72.7743	85.364	3.85681	3.56777	4.12791	74.0405	67.6723	80.5994	3.01662	2.65435	3.36653	92.9829	87.6615	97.947
HC	CurveFit500_48735	HC 0x2and3	#N/A	1500	0.251333	3.9	3	33.3	5.35	1.5	1	2.15	3.64619	3.16827	4.0976	60.8774	52.0978	70.356	3.67214	3.2743	4.03534	52.9251	44.5289	62.6124	2.71326	2.29405	3.11554	81.2762	73.8049	88.61
HC	CurveFit500_48735	HC 0x3and3	#N/A	2000	0.2245	3.9	3	25	6.59	1.25	0.8	1.8	3.54923	3.09829	3.97623	54.566	46.3774	63.6706	3.60102	3.21339	3.95518	45.4531	37.7614	54.6259	2.59753	2.21945	2.96163	77.737	70.6955	84.7839
HC	CurveFit500_48735	HC 0x5and3	#N/A	3000	0.197667	3.9	3	16.7	8.43	0.95	0.55	1.45	3.42939	3.02059	3.81812	47.1987	40.043	55.3713	3.51259	3.14316	3.85089	36.5681	30.0488	44.6149	2.45453	2.13219	2.76651	73.9229	67.6419	80.316
HC	CurveFit500_48735	HC 0x10and3	#N/A	5500	0.173273	3.9	3	9.1	11.62	0.7	0.35	1.1	3.29288	2.95237	3.61914	39.3292	33.7534	45.7742	3.41112	3.07791	3.7182	26.8307	22.0247	32.9015	2.29172	2.04362	2.53353	70.2261	65.1655	75.4279
PHE	C_B500	0and3	#N/A	1000	0.132	4.5	3	50	2.5	2.5	1.85	3.15	3.58853	2.84473	4.24976	75.9909	61.7659	90.1901	3.73171	3.02013	4.34961	72.505	58.1025	87.5284	3.49335	2.83483	4.06192	78.759	65.4553	92.0105
PHE	C_B500	0and3x2	#N/A	1500	0.165333	4.5	3	66.7	2.56	2.9	2.35	3.55	3.76444	3.23381	4.25293	83.4998	74.0716	92.4118	3.88842	3.39181	4.33911	80.8147	71.2163	90.1635	3.65219	3.1852	4.07384	85.5551	76.7266	93.9818
PHE	C_B500	0x2and3	#N/A	1500	0.0986667	4.5	3	33.3	3.25	2	1.35	2.6	3.28594	2.58166	3.91223	66.4347	52.0083	82.3745	3.46072	2.76431	4.06236	61.5469	46.9892	78.5155	3.21682	2.59138	3.75558	70.5045	56.9085	85.151
PHE	C_B500	0x3and3	#N/A	2000	0.082	4.5	3	25	3.6	1.65	1.05	2.25	3.0342	2.36481	3.62985	60.8186	46.652	77.5093	3.23368	2.55154	3.82039	54.7425	40.5299	72.6135	2.98302	2.38515	3.49683	65.9686	52.4537	81.2286
PHE	C_B500	0x5and3	#N/A	3000	0.0653333	4.5	3	16.7	3.82	1.3	0.7	1.9	2.63737	2.02701	3.18149	55.0387	41.4209	72.3753	2.87219	2.21636	3.43221	46.9799	33.5184	65.7015	2.60568	2.05122	3.07994	61.873	48.5533	77.7305
PHE	C_B500	0x10and3	#N/A	5500	0.0501818	4.5	3	9.1	3.46	0.9	*0.00	1.55	1.99959	1.49599	2.45129	51.8458	38.6659	70.1596	2.27875	1.6788	2.78498	39.8406	27.2918	59.8395	1.96639	1.48035	2.37691	61.6064	48.0909	78.5547
DNRI	C_B500	0and3	#N/A	1000	0.291	5	3	50	4.13	2.35	1.95	2.75	3.31021	3.00015	3.60076	75.9642	68.7791	83.4256	3.42383	3.12597	3.70138	73.2603	66.0036	80.9138	3.14876	2.85799	3.41959	81.3419	74.5945	88.2292
DNRI	C_B500	0and3x2	#N/A	1500	0.360667	5	3	66.7	4.02	2.75	2.4	3.1	3.47483	3.25181	3.68793	83.771	78.9556	88.5978	3.57534	3.36355	3.77702	81.6402	76.7606	86.5812	3.31338	3.10263	3.51386	87.9992	83.4824	92.4927
DNRI	C_B500	0x2and3	#N/A	1500	0.221333	5	3	33.3	5.52	1.9	1.5	2.25	3.03679	2.74204	3.31282	66.3752	59.0462	74.331	3.17166	2.88291	3.44009	62.6698	55.2903	70.8354	2.87306	2.60024	3.12701	73.7247	66.7976	81.0375
DNRI	C_B500	0x3and3	#N/A	2000	0.1865	5	3	25	6.17	1.6	1.25	2	2.81797	2.53653	3.08144	60.898	53.6428	68.9929	2.96925	2.68871	3.22958	56.3435	49.0677	64.6515	2.64992	2.39172	2.89015	69.8604	62.9348	77.3129
DNRI	C_B500	0x5and3	#N/A	3000	0.151667	5	3	16.7	6.57	1.3	1	1.65	2.48736	2.22813	2.73003	55.3055	48.2463	63.4392	2.66225	2.39606	2.90861	49.3432	42.3296	57.6751	2.30751	2.07184	2.52656	66.8315	59.9559	74.3809
DNRI	C_B500	0x10and3	#N/A	5500	0.12	5	3	9.1	6.12	1	0.7	1.3	1.98856	1.76877	2.19461	51.6218	44.793	59.7526	2.19538	1.9571	2.41522	43.0015	36.363	51.2638	1.77371	1.57338	1.95958	67.7575	60.8485	75.4703
CNL	C_B500	CNL 0and3 (swapped calibration and test samples)	#N/A	1000	0.124	5	3	50	2.31	2.2	1.3	3	3.66695	2.55339	4.66748	73.4267	54.5367	91.897	3.95789	2.83299	4.9035	67.9938	48.4919	88.4429	3.30831	2.36193	4.07023	83.1303	66.8368	97.8562
CNL	C_B500	CNL 0and3x2 (swapped calibration and test samples)	#N/A	1500	0.139	5	3	66.7	1.18	2.5	1.7	3.2	3.21368	2.41088	3.9535	83.5885	68.6475	97.6625	3.55362	2.74321	4.26104	78.5703	63.0209	93.8653	2.87902	2.13775	3.49096	93.4787	80.5486	104.922
CNL	C_B500	CNL 0x2and3 (swapped calibration and test samples)	#N/A	1500	0.109	5	3	33.3	4.79	1.85	1	2.65	4.23067	3.20877	5.16141	63.8769	47.994	80.2141	4.44926	3.42775	5.331	57.3318	41.1314	75.4097	3.8088	3.03457	4.46816	73.5847	60.4338	86.2061
CNL	C_B500	CNL 0x3and3 (swapped calibration and test samples)	#N/A	2000	0.101	5	3	25	6.86	1.65	0.8	2.45	4.56843	3.62464	5.43623	59.3035	45.3135	73.9717	4.73867	3.79683	5.56512	51.8944	37.7643	68.0413	4.09539	3.41985	4.68676	69.0559	57.7485	80.1644
CNL	C_B500	CNL 0x5and3 (swapped calibration and test samples)	#N/A	3000	0.093	5	3	16.7	10.25	1.45	0.6	2.2	4.95485	4.12911	5.72377	54.8465	43.1809	67.2282	5.06587	4.24027	5.80534	46.3266	34.6955	59.7978	4.4137	3.85585	4.91634	64.6699	55.5023	73.8386
CNL	C_B500	CNL 0x10and3 (swapped calibration and test samples)	#N/A	5500	0.086	5	3	9.1	16.48	1.25	*0.00	1.95	5.35861	4.70635	5.97612	50.8802	42.0371	60.2701	5.4039	4.74785	6.0068	41.095	32.3998	51.0976	4.73725	4.31999	5.12465	60.8	54.064	67.6035
HC	CurveFit500_48735	HC 0and3 (swapped calibration and test samples)	#N/A	1000	0.304	3.9	3	50	2.06	2.15	1.45	2.9	4.79483	4.09045	5.48327	68.1098	58.4348	77.626	5.22635	4.41806	6.01036	64.4292	53.7313	75.0756	3.51884	3.03935	3.97214	82.8649	75.8026	89.4992
HC	CurveFit500_48735	HC 0and3x2 (swapped calibration and test samples)	#N/A	1500	0.352	3.9	3	66.7	1.58	2.7	2.05	3.55	4.95246	4.44364	5.45296	76.8981	70.4962	82.9321	5.39073	4.82153	5.94786	74.5039	67.5272	81.0665	3.65726	3.29787	4.00198	88.4383	83.6591	92.8937
HC	CurveFit500_48735	HC 0x2and3 (swapped calibration and test samples)	#N/A	1500	0.256	3.9	3	33.3	3.28	1.6	1.05	2.25	4.57145	3.89573	5.23239	55.8915	46.3722	66.0999	4.99309	4.17909	5.78227	49.6299	39.1087	61.4213	3.31991	2.89177	3.72658	76.1443	69.2549	82.8764
HC	CurveFit500_48735	HC 0x3and3 (swapped calibration and test samples)	#N/A	2000	0.232	3.9	3	25	4.13	1.3	0.8	1.9	4.42074	3.76787	5.05975	47.8602	38.9624	57.9199	4.8355	4.00961	5.6357	39.399	29.787	51.1358	3.18375	2.79351	3.55577	72.2582	65.7169	78.7784
HC	CurveFit500_48735	HC 0x5and3 (swapped calibration and test samples)	#N/A	3000	0.208	3.9	3	16.7	5.37	1	0.6	1.55	4.23029	3.61314	4.83494	38.0053	30.3761	47.1552	4.6361	3.77296	5.47099	26.3049	18.6905	36.8284	3.00928	2.67219	3.3324	67.9709	62.0908	73.9405
HC	CurveFit500_48735	HC 0x10and3 (swapped calibration and test samples)	#N/A	5500	0.186	3.9	3	9.1	7.46	0.7	0.35	1.15	4.00758	3.45204	4.55291	26.9424	21.3524	33.9984	4.40257	3.36865	5.39586	10.9103	6.79268	18.0957	2.80165	2.53834	3.05613	63.71	58.9355	68.6144
PHE	C_B500	0and3 (swapped calibration and test samples)	#N/A	1000	0.129	4.5	3	50	3.39	2.35	1.7	3	4.30577	3.57522	4.94959	66.8797	53.6984	80.5287	4.32175	3.63384	4.92113	63.6658	50.4967	77.9351	4.06547	3.43091	4.62035	71.9581	59.9902	84.0091
PHE	C_B500	0and3x2 (swapped calibration and test samples)	#N/A	1500	0.164	4.5	3	66.7	3.55	2.8	2.25	3.4	4.44565	3.93806	4.91095	75.7131	66.853	84.3034	4.44648	3.97617	4.87486	73.2804	64.3303	82.2153	4.1977	3.74969	4.60572	79.3914	71.3353	87.1544
PHE	C_B500	0x2and3 (swapped calibration and test samples)	#N/A	1500	0.094	4.5	3	33.3	4.45	1.8	1.2	2.45	4.0563	3.33101	4.69239	54.8347	41.8058	69.924	4.09902	3.39578	4.70592	50.3211	37.4805	66.0969	3.82825	3.21843	4.36049	62.4556	50.4968	75.4557
PHE	C_B500	0x3and3 (swapped calibration and test samples)	#N/A	2000	0.076	4.5	3	25	5.06	1.5	0.9	2.1	3.83987	3.1196	4.46873	47.0409	34.644	62.5683	3.90543	3.18557	4.52066	41.4643	29.4546	57.7102	3.62081	3.03233	4.13342	56.7751	45.1428	70.0264
PHE	C_B500	0x5and3 (swapped calibration and test samples)	#N/A	3000	0.059	4.5	3	16.7	5.62	1.1	0.45	1.7	3.48126	2.7705	4.0968	37.624	26.4902	53.1546	3.58381	2.82645	4.21805	30.3271	20.0023	46.6007	3.27297	2.71951	3.75321	50.6465	39.6274	63.8916
PHE	C_B500	0x10and3 (swapped calibration and test samples)	#N/A	5500	0.043	4.5	3	9.1	5.73	0.6	*0.00	1.25	2.85536	2.16661	3.44217	27.4032	18.1813	42.4659	3.01909	2.13451	3.71691	16.8404	9.51587	32.8869	2.6489	2.15436	3.0736	46.0355	35.6743	59.1745
DNRI	C_B500	0and3 (swapped calibration and test samples)	#N/A	1000	0.289	5	3	50	6.88	2.35	1.95	2.75	4.11483	3.81748	4.39389	63.9396	57.6571	70.569	4.14415	3.86092	4.40907	60.989	54.672	67.7777	3.88446	3.60217	4.14959	71.8759	66.1029	77.7701
DNRI	C_B500	0and3x2 (swapped calibration and test samples)	#N/A	1500	0.366	5	3	66.7	6.46	2.8	2.45	3.15	4.13949	3.93178	4.33816	74.6252	70.269	79.0373	4.16662	3.97116	4.35324	72.3913	67.9758	76.9135	3.91092	3.70803	4.10485	80.768	76.7832	84.7351
DNRI	C_B500	0x2and3 (swapped calibration and test samples)	#N/A	1500	0.212	5	3	33.3	10.25	1.85	1.45	2.2	4.07218	3.77348	4.35226	49.6294	43.7097	56.1875	4.1053	3.8137	4.37735	45.515	39.6537	52.1728	3.83866	3.56989	4.09168	60.5097	54.9781	66.3421
DNRI	C_B500	0x3and3 (swapped calibration and test samples)	#N/A	2000	0.173	5	3	25	12.78	1.5	1.15	1.9	4.03658	3.73646	4.31778	40.4677	35.0948	46.6141	4.07287	3.77204	4.35277	35.4732	30.261	41.6366	3.8004	3.54339	4.04285	53.5556	48.3982	59.0892
DNRI	C_B500	0x5and3 (swapped calibration and test samples)	#N/A	3000	0.135	5	3	16.7	16.61	1.15	0.8	1.55	3.98053	3.67741	4.26414	29.3839	24.9874	34.6226	4.0218	3.69941	4.31998	23.1622	19.1193	28.2396	3.74008	3.50261	3.96489	45.4876	40.9895	50.3937
DNRI	C_B500	0x10and3 (swapped calibration and test samples)	#N/A	5500	0.1	5	3	9.1	23.2	0.7	0.35	1.1	3.89173	3.58028	4.1822	16.9979	14.0892	20.648	3.94087	3.53381	4.30931	9.14563	6.98294	12.2386	3.6443	3.44119	3.83788	36.9578	33.4652	40.7989
Glossary:
CurveFit500_48735 - An image selection model which applies image filters II, IV, VI then selects 500 remaining images ranked according to Group Bin Distance
C_B500 - An image selection model which applies image filters I-III then selects 500 remaining images ranked according to Group Bin Distance
C_B750 - An image selection model which applies image filters I-III then selects 750 remaining images ranked according to Group Bin Distance
CNL - Canadian Nuclear Laboratories
DC - Dicentric chromosome
DNRI - Dalat Nuclear Research Institute
FP - False positive
HC - Health Canada
LCL - Lower confidence limit
PB - Partial-body
PHE - Public Health England
SD - Standard deviation
UCL - Upper confidence limit
WB - Whole body
Synthetic sample shorthand - '0x?and3x?'
'?' denotes the number of times images from the corresponding 0 or 3 Gy sample appear in the synthetic sample
e.g. '0x3and3' indicates images from the jackknifed 0 Gy calibration sample (after image selection) appear three times in the synthetic sample and images from the jackknifed 3 Gy calibration sample (after image selection) appear once.

### Sheet: Varied D0
					Adjusted For FPs, -2SD (D0 for X-rays: 2.7)						Adjusted For FPs (D0 for X-rays: 2.7)						Before FP adjustment (D0 for X-rays: 2.7)
Lab	Image Selection Model	Sample	Actual Dose	Actual % Irradiated	PB Dose	PB Dose LCL	PB Dose UCL	PB Frac	PB Frac LCL	PB Frac UCL	PB Dose	PB Dose LCL	PB Dose UCL	PB Frac	PB Frac LCL	PB Frac UCL	PB Dose	PB Dose LCL	PB Dose UCL	PB Frac	PB Frac LCL	PB Frac UCL
HC	CurveFit500_48735	HC INTC03S10	1.4	100	1.18962	0.00346439	2.32084	57.6344	23.3427	171.486	1.48089	0.188437	3.26304	29.1314	7.98802	140.354	0	0	0.697336	143.104	91.0176	218.112
HC	CurveFit500_48735	HC INTC03S07	3.4	100	4.2247	2.719	5.63977	81.6414	59.5334	96.5383	4.52961	2.92124	5.97727	78.7939	54.7073	95.4258	3.24348	1.98595	4.38655	90.2157	72.8511	101.126
HC	CurveFit500_48735	HC INTC03S05	2.8	100	3.83655	3.0992	4.55114	91.3511	82.2789	98.0845	4.15472	3.38685	4.88313	89.151	79.4036	96.4501	2.84754	2.19793	3.46431	99.9853	92.8011	105.075
HC	CurveFit500_48735	HC INTC03S04	1.8	100	2.43013	1.02885	3.74646	76.6048	45.0691	107.567	2.76306	1.09316	4.23896	68.6349	34.89	105.59	1.35443	0.179239	2.413	101.786	72.8871	122.903
HC	CurveFit500_48735	HC INTC03S01	3.1	100	5.16564	4.02761	6.25309	89.0922	77.7884	96.2965	5.42473	4.27489	6.49479	87.7024	75.6777	95.4713	4.18033	3.21544	5.08095	93.356	84.3868	99.0835
HC	CurveFit500_48735	HC INTC03S08	2.3	100	3.41441	2.23051	4.53967	75.9064	54.6114	93.889	3.74282	2.41956	4.9497	71.0084	47.557	91.7249	2.4097	1.43778	3.30734	90.1733	73.2375	102.726
DNRI	C_B500	Exercise-2.3 Gy	2.3	100	3.22347	2.8341	3.58317	93.2921	86.4589	99.2858	3.33743	2.95482	3.68941	91.803	84.7969	98.0229	3.12145	2.7493	3.46187	95.5129	89.1362	101.09
DNRI	C_B500	Exercise-1.8 Gy	1.8	100	2.25965	1.76141	2.69937	90.0124	76.0202	103.552	2.41547	1.91064	2.85602	86.5509	72.1686	100.779	2.14995	1.65555	2.57447	95.1331	82.0092	107.372
DNRI	C_B500	Exercise-0.2 Gy	0.2	100	2.48375	1.62127	3.19065	46.9906	28.9657	73.2542	2.63042	1.6564	3.39718	39.5802	22.0673	69.2108	2.38043	1.61265	2.99943	56.6117	38.4907	79.1984
HC	CurveFit500_48735	HC 0and3	3	50	3.79353	3.28258	4.27478	78.7318	69.8396	86.7289	3.77953	3.37057	4.15281	73.4666	64.5213	82.1363	2.88918	2.41215	3.34476	90.5764	83.6636	96.3817
HC	CurveFit500_48735	HC 0and3x2	3	66.7	3.90022	3.52864	4.25605	85.2056	79.6006	90.2008	3.85681	3.56777	4.12791	81.1773	75.4223	86.6082	3.01662	2.65435	3.36653	94.8215	90.4248	98.5601
HC	CurveFit500_48735	HC 0x2and3	3	33.3	3.64619	3.16827	4.0976	69.7006	60.4354	78.6444	3.67214	3.2743	4.03534	62.5003	53.2783	72.0766	2.71326	2.29405	3.11554	85.3079	78.2757	91.5718
HC	CurveFit500_48735	HC 0x3and3	3	25	3.54923	3.09829	3.97623	63.7302	54.6618	72.8573	3.60102	3.21339	3.95518	55.0749	46.1285	64.7852	2.59753	2.21945	2.96163	82.1844	75.3727	88.4451
HC	CurveFit500_48735	HC 0x5and3	3	16.7	3.42939	3.02059	3.81812	56.353	48.0053	65.1362	3.51259	3.14316	3.85089	45.656	37.5664	54.8997	2.45453	2.13219	2.76651	78.6696	72.4313	84.5895
HC	CurveFit500_48735	HC 0x10and3	3	9.1	3.29288	2.95237	3.61914	47.9897	41.1499	55.4429	3.41112	3.07791	3.7182	34.5809	28.2066	42.2137	2.29172	2.04362	2.53353	75.097	69.9606	80.1101
DNRI	C_B500	0and3	3	50	3.31021	3.00015	3.60076	81.841	75.2403	88.1022	3.42383	3.12597	3.70138	79.8178	73.0783	86.3097	3.14876	2.85799	3.41959	85.9358	79.9555	91.5363
DNRI	C_B500	0and3x2	3	66.7	3.47483	3.25181	3.68793	88.2242	84.1694	92.0246	3.57534	3.36355	3.77702	86.7091	82.5701	90.6308	3.31338	3.10263	3.51386	91.2743	87.5757	94.7249
DNRI	C_B500	0x2and3	3	33.3	3.03679	2.74204	3.31282	73.2166	65.9229	80.509	3.17166	2.88291	3.44009	70.2267	62.7496	77.8375	2.87306	2.60024	3.12701	79.2447	72.6676	85.6645
DNRI	C_B500	0x3and3	3	25	2.81797	2.53653	3.08144	67.812	60.2985	75.5868	2.96925	2.68871	3.22958	63.956	56.2415	72.1117	2.64992	2.39172	2.89015	75.4872	68.6938	82.2872
DNRI	C_B500	0x5and3	3	16.7	2.48736	2.22813	2.73003	61.7677	54.2077	69.9264	2.66225	2.39606	2.90861	56.4428	48.691	65.0512	2.30751	2.07184	2.52656	72.0706	65.1526	79.1954
DNRI	C_B500	0x10and3	3	9.1	1.98856	1.76877	2.19461	56.9079	49.5149	65.2593	2.19538	1.9571	2.41522	48.8398	41.3427	57.6765	1.77371	1.57338	1.95958	71.7646	64.7858	79.1493
HC	CurveFit500_48735	HC 0and3 (swapped calibration and test samples)	3	50	4.79483	4.09045	5.48327	78.1237	68.5507	86.1985	5.22635	4.41806	6.01036	76.0309	65.0947	85.1578	3.51884	3.03935	3.97214	87.5811	81.2714	92.8816
HC	CurveFit500_48735	HC 0and3x2 (swapped calibration and test samples)	3	66.7	4.95246	4.44364	5.45296	84.9864	79.3713	89.7104	5.39073	4.82153	5.94786	83.8929	77.7136	89.0125	3.65726	3.29787	4.00198	91.8841	87.9388	95.2553
HC	CurveFit500_48735	HC 0x2and3 (swapped calibration and test samples)	3	33.3	4.57145	3.89573	5.23239	67.412	56.7658	77.3595	4.99309	4.17909	5.78227	62.7268	50.1326	74.7437	3.31991	2.89177	3.72658	82.0029	75.4377	87.83
HC	CurveFit500_48735	HC 0x3and3 (swapped calibration and test samples)	3	25	4.42074	3.76787	5.05975	59.5877	48.8769	70.3069	4.8355	4.00961	5.6357	52.195	39.4704	65.6933	3.18375	2.79351	3.55577	78.5606	72.1156	84.4598
HC	CurveFit500_48735	HC 0x5and3 (swapped calibration and test samples)	3	16.7	4.23029	3.61314	4.83494	49.1055	39.1246	59.9757	4.6361	3.77296	5.47099	36.9787	25.6214	51.1742	3.00928	2.67219	3.3324	74.5559	68.5658	80.2208
HC	CurveFit500_48735	HC 0x10and3 (swapped calibration and test samples)	3	9.1	4.00758	3.45204	4.55291	36.1725	28.2172	45.6302	4.40257	3.36865	5.39586	16.4114	9.46771	28.2646	2.80165	2.53834	3.05613	70.3323	65.327	75.2093
DNRI	C_B500	0and3 (swapped calibration and test samples)	3	50	4.11483	3.81748	4.39389	73.3784	67.2165	79.3413	4.14415	3.86092	4.40907	70.9129	64.5969	77.1408	3.88446	3.60217	4.14959	79.4909	74.1558	84.517
DNRI	C_B500	0and3x2 (swapped calibration and test samples)	3	66.7	4.13949	3.93178	4.33816	82.0911	78.2735	85.7207	4.16662	3.97116	4.35324	80.3872	76.4663	84.1597	3.91092	3.70803	4.10485	86.4632	83.113	89.6048
DNRI	C_B500	0x2and3 (swapped calibration and test samples)	3	33.3	4.07218	3.77348	4.35226	60.3905	53.783	67.1591	4.1053	3.8137	4.37735	56.4699	49.724	63.559	3.83866	3.56989	4.09168	69.8107	64.1648	75.348
DNRI	C_B500	0x3and3 (swapped calibration and test samples)	3	25	4.03658	3.73646	4.31778	51.1687	44.6635	58.1097	4.07287	3.77204	4.35277	45.9678	39.4009	53.2195	3.8004	3.54339	4.04285	63.4116	57.8301	69.021
DNRI	C_B500	0x5and3 (swapped calibration and test samples)	3	16.7	3.98053	3.67741	4.26414	38.9349	33.07	45.5492	4.0218	3.69941	4.31998	31.6914	26.0061	38.4747	3.74008	3.50261	3.96489	55.4778	50.2782	60.8458
DNRI	C_B500	0x10and3 (swapped calibration and test samples)	3	9.1	3.89173	3.58028	4.1822	23.712	19.4028	28.9484	3.94087	3.53381	4.30931	13.3141	9.88166	18.1234	3.6443	3.44119	3.83788	46.4233	42.1095	50.9795
Glossary:
CurveFit500_48735 - An image selection model which applies image filters II, IV, VI then selects 500 remaining images ranked according to Group Bin Distance
C_B500 - An image selection model which applies image filters I-III then selects 500 remaining images ranked according to Group Bin Distance
C_B750 - An image selection model which applies image filters I-III then selects 750 remaining images ranked according to Group Bin Distance
CNL - Canadian Nuclear Laboratories
DC - Dicentric chromosome
DNRI - Dalat Nuclear Research Institute
FP - False positive
HC - Health Canada
LCL - Lower confidence limit
PB - Partial-body
PHE - Public Health England
SD - Standard deviation
UCL - Upper confidence limit
WB - Whole body
Synthetic sample shorthand - '0x?and3x?'
'?' denotes the number of times images from the corresponding 0 or 3 Gy sample appear in the synthetic sample
e.g. '0x3and3' indicates images from the jackknifed 0 Gy calibration sample (after image selection) appear three times in the synthetic sample and images from the jackknifed 3 Gy calibration sample (after image selection) appear once.

### Sheet: Varied Baseline DC Frequency
					Adjusted For FPs, -2SD (D0: 3.5; baseline DC freq: 0.0005)						Adjusted For FPs, -2SD (D0: 3.5; baseline DC freq: 0.002)
Lab	Image Selection Model	Sample	Actual Dose	Actual % Irradiated	PB Dose	PB Dose LCL	PB Dose UCL	PB Frac	PB Frac LCL	PB Frac UCL	PB Dose	PB Dose LCL	PB Dose UCL	PB Frac	PB Frac LCL	PB Frac UCL
PHE	C_B750	Test_PHE_G	6	50	3.54144	2.2809	4.54973	52.2918	31.6207	80.837	3.5256	2.29674	4.50286	53.0433	32.4944	81.0974
PHE	C_B750	Test_PHE_F	2	50	2.23348	0.893127	3.21582	65.5683	35.5614	116.269	2.23159	0.892981	3.19337	66.7872	36.637	116.377
PHE	C_B750	Test_PHE_E	4	50	5.20801	4.00474	6.22901	47.6904	31.4872	67.2873	5.15687	3.99512	6.14111	48.0099	32.0632	67.2388
Glossary:
C_B750 - An image selection model which applies image filters I-III then selects 750 remaining images ranked according to Group Bin Distance
DC - Dicentric chromosome
FP - False positive
LCL - Lower confidence limit
PB - Partial-body
PHE - Public Health England
SD - Standard deviation
UCL - Upper confidence limit

### Sheet: 0Gy Sampling
Lab	Image selection model	Image count	Image count after selection	Portion	Average	Median	Variance	Standard Deviation	Minimum	Maximum	Relative Standard Deviation
CNL	C_B500	16000	500	complete sample	0.06722	0.066	0.000108673	0.0104246	0.036	0.096	15.7949
HC	CurveFit500_48735	5484	500	complete sample	0.153852	0.154	0.000196315	0.0140112	0.112	0.202	9.0982
PHE	Minimal	2984	2984	complete sample	0.0625456	0.0623324	2.35148e-05	0.00484921	0.0449062	0.0790885	7.7796
PHE	C_B500	2984	500	complete sample	0.027696	0.028	2.68573e-05	0.0051824	0.014	0.042	18.5086
PHE	C_B750	2984	750	complete sample	0.0282853	0.028	1.97732e-05	0.00444671	0.016	0.044	15.8811
DNRI	C_B500	3000	500	complete sample	0.06882	0.068	8.6693e-05	0.00931091	0.036	0.096	13.6925
CNL	C_B500	8000	500	jackknifed - calibration in synthetic sample set A	0.06254	0.062	8.41407e-05	0.00917282	0.04	0.094	14.7949
HC	CurveFit500_48735	1371	500	jackknifed - calibration in synthetic sample set A	0.187684	0.188	0.000212509	0.0145777	0.148	0.234	7.75409
PHE	C_B500	746	500	jackknifed - calibration in synthetic sample set A	0.032908	0.032	4.06729e-05	0.00637753	0.012	0.054	19.9298
DNRI	C_B500	750	500	jackknifed - calibration in synthetic sample set A	0.069	0.068	9.00601e-05	0.00949	0.042	0.1	13.9559
CNL	C_B500	8000	500	jackknifed - test in synthetic sample set A	0.050828	0.05	6.49403e-05	0.00805855	0.026	0.076	16.1171
HC	CurveFit500_48735	1371	500	jackknifed - test in synthetic sample set A	0.163868	0.164	0.000193321	0.013904	0.128	0.198	8.47805
PHE	C_B500	746	500	jackknifed - test in synthetic sample set A	0.025568	0.026	2.35084e-05	0.00484855	0.01	0.038	18.6483
DNRI	C_B500	750	500	jackknifed - test in synthetic sample set A	0.084796	0.084	8.61066e-05	0.00927936	0.056	0.114	11.0469
Glossary:
CurveFit500_48735 - An image selection model which applies image filters II, IV, VI then selects 500 remaining images ranked according to Group Bin Distance
C_B500 - An image selection model which applies image filters I-III then selects 500 remaining images ranked according to Group Bin Distance
C_B750 - An image selection model which applies image filters I-III then selects 750 remaining images ranked according to Group Bin Distance
CNL - Canadian Nuclear Laboratories
DC - Dicentric chromosome
DNRI - Dalat Nuclear Research Institute
HC - Health Canada
PHE - Public Health England

### Sheet: Figure 2 curves
Lab	Calibration Curve version	C (intercept)	α (linear)	β (quadratic)	R2
HC	Before FP adjustment	0.115241	0.081097	0.005591	0.830981
HC	Adjusted For FPs	0.001345	0.022464	0.021699	0.583342
HC	Adjusted For FPs, -2SD	-9.8e-05	0.073508	0.008162	0.814429
CNL	Before FP adjustment	0.074827	-0.002221	0.010958	0.737228
CNL	Adjusted For FPs	0.001189	-0.001182	0.010417	-0.0371941
CNL	Adjusted For FPs, -2SD	0.001752	0.01413	0.007757	0.22977
PHE	Before FP adjustment	0.026628	0.016769	0.011749	0.557105
PHE	Adjusted For FPs	0.001333	0.021368	0.010593	0.461768
PHE	Adjusted For FPs, -2SD	0.003161	0.036005	0.007472	0.40473
DNRI	Before FP adjustment	0.055333	0.041893	0.025883	0.927997
DNRI	Adjusted For FPs	0.000611	0.03582	0.02735	0.905583
DNRI	Adjusted For FPs, -2SD	0.006925	0.058515	0.022199	0.896117
